# In Silico Analysis Of The Effects Of Omicron Spike Amino Acid Changes On The Interactions With Human ACE2 Receptor And Structurally Characterized Complexes With Human Antibodies

**DOI:** 10.1101/2022.01.20.477105

**Authors:** Nancy D’Arminio, Deborah Giordano, Bernardina Scafuri, Carmen Biancaniello, Mauro Petrillo, Angelo Facchiano, Anna Marabotti

**Affiliations:** Department of Chemistry and Biology “A. Zambelli”, University of Salerno, via Giovanni Paolo II, 132, 84084 Fisciano (SA), Italy; National Research Council, Institute of Food Science, via Roma 64, 83100 Avellino, Italy; Department of Electrical Engineering and Information Technology, University of Naples “Federico II”, 80128, Naples, Italy; Seidor Italy srl, Milano, Italy

## Abstract

The new SARS-CoV-2 variant Omicron is characterised, among others, by more than 30 amino acid changes (including 4 deletions and 1 insertion) occurring on the spike glycoprotein.

We report a comprehensive analysis of the effects of the Omicron spike amino acid changes in the interaction with human ACE2 receptor or with human antibodies, obtained by analysing the publicly available resolved 3D structures. Our analysis predicts that amino acid changes occurring on amino acids interacting with the ACE2 receptor may increase Omicron transmissibility. The interactions of Omicron spike with human antibodies can be both negatively and positively affected by amino acid changes, with a predicted total loss of interactions only in few complexes. We believe that such an approach can be used to better understand SARS-CoV-2 transmissibility, detectability, and epidemiology, especially when extended to other than spike proteins.
