## Supplementary File 1 for "In Silico Analysis Of The Effects Of Omicron Spike Amino Acid Changes On The Interactions With Human ACE2 Receptor And Structurally Characterized Complexes With Human Antibodies"

### Sheet: H-bond interactions spike-ACE
Residues with H-bond		Original spike-ACE2 complex		Omicron spike-ACE2 complex
spike residue	ACE2 residue	6LZG	6M0J	6LZG mut	6M0J mut
(Omicron replacement)
LYS 417 (ASN)	ASP 30	+	+
GLY 446 (SER)	GLN 42		+		+ (SER 446)
TYR 449	ASP 38	+	+		+
TYR 449	GLN 42	+	+		+
ALA 475	SER 19	+
ASN 487	GLN 24	+	+
ASN487	TYR 83	+	+	+	+
GLN 493 (ARG)	GLU 35		+
GLY 496 (SER)	LYS 353	+	+
GLN 498 (ARG)	GLN 42	+
THR500	TYR 41	+	+	+	+
THR 500	ASP 355				+
THR 500	ARG 358				+
ASN501 (TYR)	LYS 353				0
GLY 502	LYS 353	+	+	+	+
Total number of H-bonds		10	10	3	9
