## Supplementary File 2 for "In Silico Analysis Of The Effects Of Omicron Spike Amino Acid Changes On The Interactions With Human ACE2 Receptor And Structurally Characterized Complexes With Human Antibodies"

### Sheet: ensembles selected from PDB
PDB code	resolution (Å)	Spike chains	Ab chains	spike domain at interface
6WPS	3.10	A;B;E	H;C;F;L;D;G	other
6WPT	3.7	A;B;C	H;D;L;E	other
6XC2	3.11	A;Z	H;X;L;Y	RBD
6XC4	2.34	A;Z	H;X;L;Y	RBD
6XCN	3.66	A;C;E	B;F;H;D;G;L	RBD
6XDG	3.90	E	B;D;C;A	other
6XE1	2.75	E	H;L	RBD
6XEY	3.25	A;B;C	F;H;J;G;K;L	RBD
6XKP	2.72	A;B	H;M;L;N	RBD
6XKQ	2.55	A	H,L	RBD
6YOR	3.30	E;A	H;B;L;C	RBD
6ZDH	3.70	A;B;C	H;D;GL;F;I	other
7A5S	3.90	A;B	H;I;L;M	RBD
7B3O	2.00	E	H;L	RBD
7BEJ	2.42	E	H;L	RBD
7BEN	2.50	E;C	H;D;L;F;A;G;B;I	RBD
7BEO	3.19	R;X	H;C;L;D;A;E;B;F	RBD
7BEP	2.61	E;C	G,H;I;L; A;D;B;F	OTHER; RBD
7BWJ	2.85	E	H;L	RBD
7BYR	3.84	A;B;C	H;L	RBD
7BZ5	1.84	A	H;L	RBD
7C01	2.88	A;B	H;C;L;D	RBD
7C2L	3.10	A;B;C	H;I;J;L;M;N	OTHER
7CAK	3.58	A;B;C	E;G;I;D;F;H	RBD
7CDI	2.96	E	H;L	RBD
7CDJ	3.40	E	H;L	RBD
7CH4	3.15	R	H;L	RBD
7CH5	2.7	R	H;L	RBD
7CHB	2.40	R	H;L	RBD
7CHE	03:42:00	R	H;L;A;B	RBD
7CHF	2.67	R	H;L;A;B	RBD
7CHH	3.49	A;B;C	D;G;J;E;H;K	RBD
7CHO	2.56	E;A	H;B;L;C	RBD
7CHP	2.36	E	H;L	RBD
7CJF	2.11	C	A;B	RBD
7CM4	2.71	A	H;L	RBD
7CWN	3.20	A;B;C	K;L;G;I;J;F;E;H;O;D;N;M	RBD
7CWT	3.70	A;B;C	E;G;I;D;F;J;L;N;P;H;K;M;	OTHER
7CYP	3.50	A,B,C	E;G;I;D;F;H	RBD
7CYV	3.13	B	H	RBD
7CZP	3.00	A;B;C	H;J;L;N	RBD
7CZQ	2.80	A;B;C	H;J;K;N	RBD
7CZR	3.50	A;B;C	H;J;K;N	RBD
7CZS	3.60	A;B;C	H;I;J;K;M;N	RBD
7CZT	2.70	A;B;C	H;I;L;M	RBD
7CZU	3.40	A;B;C	J;H;N;K	RBD
7CZV	3.30	A;B;C	H;I;J;K;M;N	RBD
7CZW	2.80	A;B;C	H;J;L;N	RBD
7CZX	2.80	A;B;C	H;I;J;K;M;N	OTHER
7CZY	3.30	A;B;C	H;J;K;N	RBD
7CZZ	3.20	A;B;C	H;I;J;K;M;N	RBD
7D00	3.00	A;B;C	H;J;K;N	RBD
7D03	3.20	A;B;C	H;L	RBD
7D0D	3.80	A;B;C	H;J;K;N	RBD
7D4G	3.90	B	N;G	OTHER
7DEO	2.50	B;D	A;C	RBD
7DJZ	2.40	C	A;B	RBD
7DK0	3.20	C	A;B	RBD
7DX4	3.60	E	H;L	RBD
7DZX	3.53	A;B;C	H;L	OTHER
7DZY	3.60	A;B;C	H;M;O;L;N;P	OTHER
7E3K	3.90	A;B;C	D;F;H;E;G;L	RBD
7E3L	3.60	A;B;C	H;F;D;L;G;E	RBD
7E3O	2.51	R	H;L	RBD
7E5O	2.80	A	H;L	RBD
7E5Y	3.59	R;A	H;C;L;B	RBD
7E7X	2.78	A;B	H;M;L;N	OTHER
7E7Y	2.41	R;E	A;C;B;D	RBD
7EJ4	3.60	A;B;C	H;I;J;L;M;N	RBD
7EJ5	3.50	A;B;C	H;I;J;L;M;N	RBD
7EY5	3.40	A	B;C;H;L	RBD
7EYA	3.77	R	H;L	OTHER
7EZV	3.30	A	H;L;M;N	RBD
7JMO	2.36	A	H;L	RBD
7JMP	1.71	A	H;L	RBD
7JMW	2.89	A	H;L	RBD
7JV4	3.40	A;B;C	H;F;D;L;G;E	RBD
7JV6	3.00	A;B;E	H;C;F;L;D;G	RBD
7JVC	3.30	A;B;E	H;C;F;L;D;G	OTHER
7K43	2.60	A;B;E	H;C;F;L;D;G	RBD
7K4N	3.30	A;B;E	H;C;F;L;D;G	RBD
7K8M	3.20	E	A;B	RBD
7K8S	3.40	A;B;C	H;M;O;L;N;P	RBD
7K8U	3.80	A;B;C	H;L	RBD
7K8V	3.80	A;B;C	H;M;L;N	RBD
7K8W	3.80	A;B;G	H;N;L;S	RBD
7K8X	3.90	A;B;C	D;E;F;G	RBD
7K8Z	3.50	A;B;C	H;M;L;N	OTHER
7K90	3.24	A;B;C	H;M;O;L;N;P	RBD
7KFV	2.10	A;B;E	C;F;H;D;G;L	RBD
7KFX	2.23	A	H;L	RBD
7KFY	2.16	A	H;L	RBD
7KLH	3.00	B;A	H;I;L;M	RBD
7KMG	2.16	C;F	A;D;B;E	RBD
7KMI	1.73	C	A;B	RBD
7KML	3.80	A;B;C	H;I;J;L;M;N	RBD
7KN3	2.25	A;B	H;M;L;N	RBD
7KN4	2.70	A;B	H;M;L;N	RBD
7KN7	2.73	A	H;L	RBD
7KQB	2.42	A;B;C	H;K;L;J	RBD
7KQE	2.88	A;B;C	H;I;J;L;M;N	RBD
7KXK	5.00	A;B;C	H;I;J;L;M;N	RBD
7KZB	2.83	C	H;L;A;B	RBD
7L09	3.10	A;B;C	H;M;K;L	OTHER
7L0N	2.78	R;S	H;M; L;N	OTHER; RBD
7L2C	3.65	A;B	H;C;L;D	OTHER
7L2D	3.55	A;B;C	H;L	OTHER
7L2E	2.97	A;B;C	H;G;I;L;J;K	OTHER
7L2F	3.90	A;B;C	H;G;I;L;J;K	OTHER
7L56	3.60	A;B;C	F;H;J;G;K;L	RBD
7L5B	3.18	A	H;L	RBD
7L7D	2.50	E	H;L	RBD
7LAA	3.42	A;B;C	H;L	RBD
7LAB	2.97	A;B;C	Y;T;H;X;S;L	OTHER
7LCN	3.35	C;A;K	H;B;M;L;D;S	OTHER
7LD1	3.40	A;B;C	M;P;H;N;O;L	RBD
7LJR	3.66	A;B;C	S;T	RBD
7LOP	2.25	Z;A	W;B;V;C;	RBD
7LQ7	3.40	A;B;E	C;F;H;D;G;L;T;P;y;U;Q;z	OTHER; RBD
7LQV	3.25	A;B;C	H;W;Y;L;X;Z	OTHER
7LRT	3.54	A;B;C	F;H;D;G;L;E	RBD
7LS9	3.42	A;B;C	H;D;E;L;F;G	RBD
7LSS	3.72	A;B;C	H;L	RBD
7LXW	2.80	A	H;L	OTHER
7LXX	3.00	A	H;L	OTHER
7LXZ	2.60	A;B;K	H;G;N;J;I;O; E;F;M;D;C;L	OTHER; RBD
7LY3	3.00	A;B	D;F;C;E	OTHER
7M3I	2.80	C;R	A;H;B;L	RBD
7M42	3.30	E	B;A;D;C	RBD
7M6E	3.30	A;B;E	D;F;H;C;G;L	RBD
7M6F	3.90	A;B;E	C;H;D;L	RBD
7M6G	3.70	A;B;C	H;R;L;S	OTHER
7M8J	3.48	A	H;L	OTHER
7MF1	2.09	A	H;L	RBD
7MM0	3.15	A;B;C	H;L	RBD
7MMO	2.43	C;F	A;D;B;E	RBD
7N3I	2.03	A	H,L	RBD
7N8H	2.30	A;F;K	E;H;M;D;G;L;C;J;O;B;I;N;	OTHER; RBD
7ND3	3.70	A;B;C	H;L	RBD
7ND4	3.60	A;B;C	H;D;F;L;E;G	RBD
7ND5	3.40	A;B;C	H;L	RBD
7ND7	3.60	A;B;C	H;F;J;L;G;K	RBD
7ND8	3.50	A;B;C	H;L	RBD
7ND9	2.80	A;B;C	H;L	RBD
7NDA	3.30	A;B;C	H;L	RBD
7NEH	1.77	E	H;L	RBD
7NTC	3.60	A;B;C	H;L	OTHER
7R6W	1.83	R	A;B;H;L	RBD
7R6X	2.95	R	H;L;A;B;C;D	RBD
7R7N	3.95	E	H;L	RBD
7R8L	2.60	E	H,L, C,D	RBD
7R8M	3.40	A,B,C	D,H,E,G	OTHER
7R8N	3.55	A,B;E	H,M,O,L,N,P	RBD
7R8O	3.50	A,B,E	H,M,O; L,N,P	RBD
7RA8	3.10	A,B;E	C,F,H,D,G,L	RBD
7RKV	3.45	A;B;C	D;E;G;H;F;L	OTHER
7RW2	3.50	A;B;C	H;G;I;L;J;K	OTHER
7S4S	2.05	A	H;L	RBD
