## Supplementary File 3 for "In Silico Analysis Of The Effects Of Omicron Spike Amino Acid Changes On The Interactions With Human ACE2 Receptor And Structurally Characterized Complexes With Human Antibodies"

### Sheet: analysis of interactions
	PDB code	resolution (Å)	Antibody	spike domain at interface		total interactions in wt complexes	lost interactions	% lost		total interactions after amino acid replacement	new interactions	%new		net difference of interactions	interactions in wt only (1=yes, 0=no)	interactions only after amino acid replacements (1=yes, 0=no)	net difference of interactions		spike domain in complexes with lost interactions	spike domain in complexes with new interactions	spike domain in complexes with equal lost-new interactions
1	6WPS	3.10	S309	other		0	0	n.a.		3	3	100		3	0	1	3			other
2	6WPT	3.7	s309	other		0	0	n.a.		1	1	100		1	0	1	1			other
3	6XC2	3.11	CC12.1	RBD		24	16	66.6667		11	3	27.2727		-13	0	0	-13		RBD
4	6XC4	2.34	CC12.3	RBD		8	8	100		7	7	100		-1	0	0	-1		RBD
5	6XCN	3.66	C105	RBD		9	7	77.7778		0	0	n.a		-9	1	0	-9		RBD
7	6XDG	3.90	REGN10987	other		1	0	0		4	3	75		3	0	0	3			other
6	6XDG	3.90	REGN10933	other		3	2	66.6667		1	0	0		-2	0	0	-2		other
8	6XE1	2.75	CV30	RBD		4	2	50		7	5	71.4286		3	0	0	3			RBD
9	6XEY	3.25	2-4 Light Chain	RBD		11	5	45.4545		18	12	66.6667		7	0	0	7			RBD
10	6XKP	2.72	CV07-270	RBD		6	6	100		2	2	100		-4	0	0	-4		RBD
11	6XKQ	2.55	CV07-250	RBD		6	2	33.3333		10	6	60		4	0	0	4			RBD
12	6YOR	3.30	CR3022	RBD		3	3	100		4	4	100		1	0	0	1			RBD
13	6ZDH	3.70	EY6A	other		1	1	100		3	3	100		2	0	0	2			other
14	7A5S	3.90	CR3022	RBD		3	3	100		0	0	n.a		-3	1	0	-3		RBD
15	7B3O	2.00	STE90-C11	RBD		8	4	50		6	2	33.3333		-2	0	0	-2		RBD
16	7BEJ	2.42	COVOX-158	RBD		8	7	87.5		6	5	83.3333		-2	0	0	-2		RBD
17	7BEN	2.50	covox-253	RBD		6	1	16.6667		8	3	37.5		2	0	0	2			RBD
18	7BEN	2.50	covox-75	RBD		8	1	12.5		11	4	36.3636		3	0	0	3			RBD
20	7BEO	3.19	covox-75	RBD		8	2	25		11	5	45.4545		3	0	0	3			RBD
19	7BEO	3.19	covox-253H55L	RBD		8	2	25		10	4	40		2	0	0	2			RBD
22	7BEP	2.61	s309	other		0	0	n.a.		0	0	n.a		0	0	0	0				other
21	7BEP	2.61	covox-384	RBD		10	6	60		5	1	20		-5	0	0	-5		RBD
23	7BWJ	2.85	no name	RBD		3	2	66.6667		0	0	n.a		-3	1	0	-3		RBD
24	7BZ5	1.84	B38	RBD		10	6	60		9	5	55.5556		-1	0	0	-1		RBD
25	7C01	2.88	CB6	RBD		13	8	61.5385		6	1	16.6667		-7	0	0	-7		RBD
26	7CAK	3.58	H014 Fab	RBD		5	1	20		10	6	60		5	0	0	5			RBD
27	7CDI	2.96	P2C-1F11	RBD		4	2	50		7	5	71.4286		3	0	0	3			RBD
28	7CDJ	3.40	P2C-1A3	RBD		5	3	60		5	3	60		0	0	0	0				RBD
29	7CH4	3.15	BD-604	RBD		3	2	66.6667		8	7	87.5		5	0	0	5			RBD
30	7CH5	2.7	BD-629	RBD		5	4	80		5	4	80		0	0	0	0				RBD
31	7CHB	2.40	BD-236 Fab	RBD		6	6	100		4	4	100		-2	0	0	-2		RBD
32	7CHE	03:42:00	BD-236	RBD		7	5	71.4286		5	3	60		-2	0	0	-2		RBD
33	7CHE	03:42:00	BD-368-2	RBD		3	2	66.6667		1	0	0		-2	0	0	-2		RBD
34	7CHF	2.67	BD-604	RBD		4	4	100		9	9	100		5	0	0	5			RBD
35	7CHF	2.67	BD-368-2	RBD		4	2	50		2	0	0		-2	0	0	-2		RBD
36	7CHH	3.49	BD-368-2	RBD		6	4	66.6667		0	0	n.a		-6	1	0	-6		RBD
37	7CHO	2.56	P5A-1D2	RBD		15	10	66.6667		15	10	66.6667		0	0	0	0				RBD
38	7CHP	2.36	P5A-3C8	RBD		10	6	60		9	5	55.5556		-1	0	0	-1		RBD
39	7CJF	2.11	P4A1	RBD		10	6	60		12	8	66.6667		2	0	0	2			RBD
40	7CM4	2.71	CT-P59	RBD		4	1	25		4	1	25		0	0	0	0				RBD
42	7CWT	3.70	fc05	other		6	2	33.3333		5	1	20		-1	0	0	-1		other
41	7CWT	3.70	hb27	other		10	2	20		8	1	12.5		-2	0	0	-2		other
43	7CYP	3.50	HB27	RBD		11	2	18.1818		22	13	59.0909		11	0	0	11			RBD
45	7CZP	3.00	C181_LIGHT_IGLV2-14_IGLJ3	RBD		6	2	33.3333		14	10	71.4286		8	0	0	8			RBD
44	7CZP	3.00	P2B-1A1	RBD		6	3	50		3	0	0		-3	0	0	-3		RBD
46	7CZQ	2.80	P2B-1A10	RBD		0	0	n.a.		8	8	100		8	0	1	8			RBD
47	7CZQ	2.80	IMMUNOGLOBULIN KAPPA VARIABLE 1-33	RBD		6	5	83.3333		2	1	50		-4	0	0	-4		RBD
48	7CZR	3.50	P5A-1B8_2B	RBD		4	4	100		10	10	100		6	0	0	6			RBD
49	7CZS	3.60	P5A-1B8_3B	RBD		6	4	66.6667		15	13	86.6667		9	0	0	9			RBD
50	7CZT	2.70	P5A-2G9	RBD		6	4	66.6667		11	9	81.8182		5	0	0	5			RBD
51	7CZU	3.40	P5A-1B6	RBD		8	4	50		11	7	63.6364		3	0	0	3			RBD
52	7CZV	3.30	P5A-1B6_3B	RBD		12	5	41.6667		21	14	66.6667		9	0	0	9			RBD
53	7CZW	2.80	P5A-2G7	RBD		4	4	100		1	1	100		-3	0	0	-3		RBD
54	7CZX	2.80	P5A-1B9	other		5	3	60		12	10	83.3333		7	0	0	7			other
55	7CZY	3.30	P5A-2F11_2B	RBD		4	3	75		2	1	50		-2	0	0	-2		RBD
56	7CZZ	3.20	P5A-2F11_3B	RBD		6	3	50		10	7	70		4	0	0	4			RBD
57	7D00	3.00	FabP5A-1B8	RBD		4	3	75		0	0	n.a		-4	1	0	-4		RBD
58	7D03	3.20	FabP5A-2G7	RBD		2	2	100		0	0	n.a		-2	1	0	-2		RBD
59	7D4G	3.90	FC05 Fab	other		1	1	100		0	0	n.a		-1	1	0	-1		other
60	7DEO	2.50	antibody scFv	RBD		19	7	36.8421		16	4	25		-3	0	0	-3		RBD
61	7DJZ	2.40	MW01	RBD		6	6	100		2	2	100		-4	0	0	-4		RBD
62	7DK0	3.20	MW05	RBD		9	6	66.6667		4	1	25		-5	0	0	-5		RBD
63	7E3K	3.90	13G9	RBD		0	0	n.a.		6	6	100		6	0	1	6			RBD
64	7E3L	3.60	58G6	RBD		12	8	66.6667		7	3	42.8571		-5	0	0	-5		RBD
65	7E3O	2.51	nCoV617	RBD		7	4	57.1429		5	2	40		-2	0	0	-2		RBD
66	7E5O	2.80	NT-193	RBD		9	5	55.5556		10	6	60		1	0	0	1			RBD
67	7E5Y	3.59	2B11	RBD		10	6	60		11	7	63.6364		1	0	0	1			RBD
68	7E7X	2.78	N11 Fab	other		3	1	33.3333		8	5	62.5		5	0	0	5			other
69	7E7Y	2.41	BD-623	RBD		6	3	50		0	0	n.a		-6	1	0	-6		RBD
70	7EJ4	3.60	RBD-chAb-25	RBD		21	5	23.8095		26	10	38.4615		5	0	0	5			RBD
71	7EJ5	3.50	RBD-chAb45	RBD		4	2	50		11	9	81.8182		7	0	0	7			RBD
72	7EY5	3.40	bd821	RBD		1	0	0		3	2	66.6667		2	0	0	2			RBD
73	7EY5	3.40	bd771	RBD		2	1	50		1	0	0		-1	0	0	-1		RBD
74	7EZV	3.30	BD-812	RBD		2	0	0		4	2	50		2	0	0	2			RBD
75	7EZV	3.30	BD-836	RBD		3	1	33.3333		2	0	0		-1	0	0	-1		RBD
76	7JMO	2.36	COVA2-04	RBD		6	5	83.3333		7	6	85.7143		1	0	0	1			RBD
77	7JMP	1.71	COVA2-39	RBD		7	4	57.1429		0	0	n.a		-7	1	0	-7		RBD
78	7JV6	3.00	S2H13	RBD		3	3	100		3	3	100		0	0	0	0				RBD
79	7JVC	3.30	S2A4	other		0	0	n.a.		4	4	100		4	0	1	4			other
80	7K43	2.60	S2M11	RBD		18	10	55.5556		15	7	46.6667		-3	0	0	-3		RBD
81	7K4N	3.30	S2E12	RBD		0	0	n.a.		3	3	100		3	0	1	3			RBD
82	7K8M	3.20	C102	RBD		7	4	57.1429		7	4	57.1429		0	0	0	0				RBD
83	7K8S	3.40	C002 Fab	RBD		10	8	80		10	8	80		0	0	0	0				RBD
84	7K8U	3.80	C104	RBD		0	0	n.a.		2	2	100		2	0	1	2			RBD
85	7K8V	3.80	C110	RBD		0	0	n.a.		1	1	100		1	0	1	1			RBD
86	7K8W	3.80	C119	RBD		9	4	44.4444		17	12	70.5882		8	0	0	8			RBD
87	7K8X	3.90	C121	RBD		5	4	80		6	5	83.3333		1	0	0	1			RBD
88	7K8Z	3.50	C135	other		0	0	n.a.		10	5	50		10	0	1	10			other
89	7K90	3.24	C144	RBD		15	8	53.3333		20	13	65		5	0	0	5			RBD
91	7KFV	2.10	C1A-B3	RBD		20	10	50		16	6	37.5		-4	0	0	-4		RBD
90	7KFV	2.10	C1A-B12	RBD		19	16	84.2105		4	1	25		-15	0	0	-15		RBD
92	7KFX	2.23	C1A-C2	RBD		8	7	87.5		4	3	75		-4	0	0	-4		RBD
93	7KFY	2.16	C1A-F10	RBD		9	6	66.6667		7	4	57.1429		-2	0	0	-2		RBD
94	7KLH	3.00	15033-7	RBD		11	9	81.8182		6	4	66.6667		-5	0	0	-5		RBD
95	7KMG	2.16	LY-CoV555	RBD		11	6	54.5455		7	2	28.5714		-4	0	0	-4		RBD
96	7KMI	1.73	LY-CoV481	RBD		8	4	50		9	5	55.5556		1	0	0	1			RBD
97	7KML	3.80	Fab 15033-7	RBD		9	6	66.6667		8	5	62.5		-1	0	0	-1		RBD
98	7KN3	2.25	S-B8	RBD		9	7	77.7778		10	8	80		1	0	0	1			RBD
99	7KN4	2.70	S-E6	RBD		18	12	66.6667		17	11	64.7059		-1	0	0	-1		RBD
100	7KN7	2.73	CC12.3	RBD		4	3	75		5	4	80		1	0	0	1			RBD
101	7KQB	2.42	5A6	RBD		11	3	27.2727		0	0	n.a		-11	1	0	-11		RBD
102	7KQE	2.88	3D11	RBD		9	1	11.1111		0	0	n.a		-9	1	0	-9		RBD
103	7KXK	5.00	15033-7	RBD		9	4	44.4444		10	5	50		1	0	0	1			RBD
105	7KZB	2.83	cr3022-b6	RBD		0	0	n.a.		2	2	100		2	0	1	2			RBD
104	7KZB	2.83	cr3014-c8	RBD		1	0	0		1	0	0		0	0	0	0				RBD
106	7L2C	3.65	2-51	other		2	2	100		0	0	n.a		-2	1	0	-2		other
107	7L2D	3.55	1-87	other		3	1	33.3333		0	0	n.a		-3	1	0	-3		other
108	7L56	3.60	Fab 2-43	RBD		9	7	77.7778		10	8	80		1	0	0	1			RBD
109	7L5B	3.18	2-15	RBD		4	1	25		5	2	40		1	0	0	1			RBD
110	7L7D	2.50	AZD8895	RBD		2	1	50		2	1	50		0	0	0	0				RBD
111	7LAA	3.42	DH1041	RBD		7	7	100		0	0	n.a		-7	1	0	-7		RBD
112	7LAB	2.97	DH1052	other		1	1	100		2	2	100		1	0	0	1			other
113	7LCN	3.35	DH1050.1	other		6	3	50		4	1	25		-2	0	0	-2		other
114	7LD1	3.40	DH1047	RBD		10	10	100		13	13	100		3	0	0	3			RBD
115	7LJR	3.66	DH1043	RBD		6	6	100		2	2	100		-4	0	0	-4		RBD
117	7LOP	2.25	cv05-163	RBD		0	0	n.a.		0	0	n.a		0	0	0	0				RBD
116	7LOP	2.25	cr3022	RBD		0	0	n.a.		1	1	100		1	0	1	1			RBD
119	7LQ7	3.40	cova1-16	RBD		1	1	100		0	0	n.a		-1	1	0	-1		RBD
118	7LQ7	3.40	cv503	RBD		12	9	75		6	3	50		-6	0	0	-6		RBD
120	7LRT	3.54	A23-58.1	RBD		5	3	60		5	3	60		0	0	0	0				RBD
121	7LS9	3.42	1-57	RBD		16	5	31.25		12	1	8.33333		-4	0	0	-4		RBD
122	7LSS	3.72	Fab 2-7	RBD		0	0	n.a.		4	3	75		4	0	1	4			RBD
124	7LXZ	2.60	s2m11	RBD		21	12	57.1429		14	6	42.8571		-7	0	0	-7		RBD
123	7LXZ	2.60	s2l28	other		6	0	0		6	0	0		0	0	0	0				other
125	7M3I	2.80	CV2-75	RBD		0	0	n.a.		9	3	33.3333		9	0	1	9			RBD
126	7M42	3.30	REGN10989	RBD		4	4	100		2	2	100		-2	0	0	-2		RBD
127	7M42	3.30	REGN10985	RBD		1	1	100		2	2	100		1	0	0	1			RBD
128	7M6E	3.30	BG10-19	RBD		15	6	40		20	11	55		5	0	0	5			RBD
129	7M6F	3.90	BG1-22	RBD		0	0	n.a.		9	9	100		9	0	1	9			RBD
130	7M6G	3.70	BG7-15	other		2	2	100		1	1	100		-1	0	0	-1		other
131	7MF1	2.09	47D1	RBD		3	2	66.6667		0	0	n.a		-3	1	0	-3		RBD
132	7MM0	3.15	B1-182.1	RBD		3	3	100		1	1	100		-2	0	0	-2		RBD
133	7MMO	2.43	LY-CoV1404	RBD		5	4	80		5	4	80		0	0	0	0				RBD
135	7N8H	2.30	s2l20	other		0	0	n.a.		0	0	n.a		0	0	0	0				other
134	7N8H	2.30	s2m11	RBD		21	15	71.4286		12	6	50		-9	0	0	-9		RBD
136	7ND3	3.70	COVOX-40	RBD		8	4	50		7	3	42.8571		-1	0	0	-1		RBD
137	7ND4	3.60	COVOX-88	RBD		8	8	100		4	4	100		-4	0	0	-4		RBD
138	7ND5	3.40	COVOX-150	RBD		10	5	50		9	4	44.4444		-1	0	0	-1		RBD
139	7ND7	3.60	COVOX-316	RBD		16	16	100		7	7	100		-9	0	0	-9		RBD
140	7ND8	3.50	COVOX-384	RBD		6	4	66.6667		3	1	33.3333		-3	0	0	-3		RBD
141	7ND9	2.80	COVOX-253H55L	RBD		4	3	75		2	1	50		-2	0	0	-2		RBD
142	7NDA	3.30	COVOX-253H55L	RBD		0	0	n.a.		4	3	75		4	0	1	4			RBD
143	7NEH	1.77	COVOX-269	RBD		11	8	72.7273		10	7	70		-1	0	0	-1		RBD
144	7NTC	3.60	P008_056	other		0	0	n.a.		0	0	n.a		0	0	0	0				other
146	7R6W	1.83	S309	RBD		0	0	n.a.		0	0	n.a		0	0	0	0				RBD
145	7R6W	1.83	S2X35	RBD		6	1	16.6667		10	5	50		4	0	0	4			RBD
149	7R6X	2.95	S2E12	RBD		2	2	100		2	2	100		0	0	0	0				RBD
147	7R6X	2.95	S304	RBD		0	0	n.a.		1	1	100		1	0	1	1			RBD
148	7R6X	2.95	S309	RBD		0	0	n.a.		1	1	100		1	0	1	1			RBD
150	7R8L	2.60	C099	RBD		5	2	40		9	6	66.6667		4	0	0	4			RBD
151	7R8L	2.60	C3022	RBD		1	0	0		2	1	50		1	0	0	1			RBD
152	7R8M	3.40	C032	other		5	2	40		6	3	50		1	0	0	1			other
153	7R8N	3.55	C051	RBD		22	6	27.2727		41	25	60.9756		19	0	0	19			RBD
154	7R8O	3.50	C548	RBD		11	3	27.2727		16	9	56.25		5	0	0	5			RBD
155	7RA8	3.10	S2X259	RBD		0	0	n.a.		9	9	100		9	0	1	9			RBD
156	7RKV	3.45	c118	other		0	0	n.a.		3	1	33.3333		3	0	1	3			other
157	7S4S	2.05	CoV11	RBD		8	4	50		8	4	50		0	0	0	0				RBD
