## Supplementary File 4 for "In Silico Analysis Of The Effects Of Omicron Spike Amino Acid Changes On The Interactions With Human ACE2 Receptor And Structurally Characterized Complexes With Human Antibodies"

### Sheet: residue counting
residue	#complexes with loss of interactions involving the residue	#complexes with gain of interactions involving the residue	# of spike chains including the residue in the starting dataset (total number of spike chains in the dataset: 342)
145	6	2	69
212	1	1	204
339	0	8	321
371	3	14	318
373	4	4	319
375	2	11	321
417	44	24	322
440	5	15	321
446	3	13	258
477	0	28	270
478	17	6	270
484	42	5	279
493	42	46	321
496	1	38	321
498	22	18	310
501	6	45	307
505	48	27	323
